# Draft genome of the marine *Entamoeba* species reveals reduction in the gene family repertoire associated with pathogenicity and lateral gene transfer for adaptation to the marine environment

**DOI:** 10.1101/2025.02.12.637563

**Authors:** Tetsuro Kawano-Sugaya, Shinji Izumiyama, Tomoyoshi Nozaki

## Abstract

*Entamoeba* is the amoebozoan parasite commonly found in the intestines of animals. *E. marina* is the first exception isolated from marine sediments, possibly adapting from animal intestines to the sea. However, the evolutionary process of *E. marina* remains uncertain due to the lack of a genome sequence. Here, we present the *de novo* genome and transcriptome of *E. marina* using Oxford Nanopore MinION and Illumina HiSeq/MiSeq. The genome of *E. marina* is approximately 37.5 Mbp in length and consisted of 202 contigs, which is the second longest followed by *E. invadens*. *E. marina* showed significant reduction in the major virulence-associated gene families, including cysteine proteases, lysosomal enzyme transporters, and surface galactose/N-acetylglucosamine-specific lectins, suggesting diversification, more specifically reduction of pathogenicity-related genes. Genome and RNA-seq analyses also indicated genes either conserved throughout eukaryotes or laterally transferred from prokaryotes, and potentially responsible for salt tolerance. Our study provides insights into the mechanism underlying the lifestyle changes in the evolution of parasitic eukaryotes.
