## Supplementary material for "Draft genome of the marine *Entamoeba* species reveals reduction in the gene family repertoire associated with pathogenicity and lateral gene transfer for adaptation to the marine environment": Table 1

### Sheet: stats
	Table 1. Basic features of the genome assemblies of five Entamoeba species
	Assembly	E. marina SRT209	E. invadens IP1	E. moshkovskii Laredo	E. dispar SAW760	E. histolytica HM-1:IMSS	E. histolytica HM-1:IMSS Clone6 2001
	# contigs (>= 0 bp)	202	1144	4607	3312	1496	39
	# contigs (>= 1000 bp)	202	1144	2351	3312	1489	39
	# contigs (>= 5000 bp)	178	383	668	788	580	39
	# contigs (>= 10000 bp)	149	319	489	519	431	39
	# contigs (>= 25000 bp)	112	235	259	234	236	38
	# contigs (>= 50000 bp)	98	168	121	85	104	33
	Total length (>= 0 bp)	37460168	40878307	25247492	22955291	20799072	26879087
	Largest contig	1603372	1346760	285577	339000	530629	1807789
	GC (%)	25.4	30.19	29.48	23.67	24.28	23.96
	N50	500653	243235	40197	27840	49118	1281672
	# N's per 100 kbp	0	935.21	9939.53	564.14	309.15	13.39
	# genes	8744	8201	11997	10582	12260	8734
	# cds	10771	11997	12260	8744	8201	8734
	# exons	22035	17437	16255	12349	10759	11183
	# introns	11264	5440	3995	3605	2558	2449
	Mean gene length	1488	1341	1222	1259	1290	1268
	Mean cds length	1244	1297	1194	1226	1260	1248
	Mean exon length	663	892	901	868	966	975
	Mean intron length	122	97	84	80	72	71
