## Supplementary material for "Draft genome of the marine *Entamoeba* species reveals reduction in the gene family repertoire associated with pathogenicity and lateral gene transfer for adaptation to the marine environment": Table 2

### Sheet: Sheet1
transcript_id	NCBI ID	Length (bp)	TPM	SubjectSequence	EggNOGTaxScope	EggNOGDescription
file_1_file_1_g10123.t1	QTN25_007270	801	315.77	UniRef90_A0A7C3CCR2	Bacteria	cyclase, family
file_1_file_1_g2317.t1	QTN25_004141	3363	4.56564	NA	Bacteria	deoxyguanosinetriphosphate triphosphohydrolase-like protein
file_1_file_1_g2727.t1	QTN25_003434	1512	0.060808	UniRef90_A0A7Z6WST0	Bacteria	Nad-dependent epimerase dehydratase
file_1_file_1_g3599.t1	QTN25_001724	2803	0.229608	UniRef90_A0A2P8CL23	Bacteria	deoxyguanosinetriphosphate triphosphohydrolase-like protein
file_1_file_1_g3930.t1	QTN25_008650	818	0.112398	UniRef90_X1J120	Bacteria	Vault protein inter-alpha-trypsin domain protein
file_1_file_1_g5314.t1	QTN25_006567	807	2738.2	UniRef90_A0A7C3CCR2	Bacteria	cyclase, family
file_1_file_1_g5914.t1	QTN25_003979	895	13.7656	UniRef90_UPI000B7FC012	Bacteria	arginase
file_1_file_1_g6544.t1	QTN25_008919	1233	0.372837	NA	Bacteria	Transposase
file_1_file_1_g6546.t1	QTN25_008921	798	198.516	UniRef90_A0A7C3CCR2	Bacteria	cyclase, family
file_1_file_1_g694.t1	QTN25_007882	1215	3.17823	NA	Bacteria	Inherit from COG: Hemolysin-type calcium-binding
file_1_file_1_g7240.t1	QTN25_006056	1254	5.71886	UniRef90_A0A416WGH7	Bacteria	L-fucose isomerase, C-terminal domain
file_1_file_1_g9155.t1	QTN25_004776	3443	0.587487	NA	Bacteria	Vault protein inter-alpha-trypsin domain protein
file_1_file_1_g9570.t1	QTN25_004667	794	427.633	UniRef90_A0A7C3CCR2	Bacteria	cyclase, family
