## Supplementary material for "Draft genome of the marine *Entamoeba* species reveals reduction in the gene family repertoire associated with pathogenicity and lateral gene transfer for adaptation to the marine environment": Table S2

### Sheet: withvalue
Table S2. Codon usage of Entamoeba species
Codon	a.a.	E. marina	E. invadens	E. moshkovskii	E. histolytica	E. dispar
UAA	*	0.0433718	0.0344162	0.0291804	0.0435812	0.0468483
UAG	*	0.00922802	0.00784303	0.00618662	0.0104782	0.011221
UGA	*	0.0232523	0.020188	0.0217873	0.0228189	0.0219636
GCA	A	0.0060877	0.00746911	0.0065176	0.00534204	0.0046903
GCC	A	0.00146552	0.00334705	0.00290637	0.00100785	0.00115075
GCG	A	0.000857526	0.00325319	0.00164625	0.000345327	0.000504791
GCU	A	0.00416385	0.00522703	0.00414996	0.00415676	0.00364372
UGC	C	0.00606092	0.00743961	0.00656799	0.00528492	0.00450953
UGU	C	0.0236585	0.0239642	0.0186188	0.0194019	0.0180199
GAC	D	0.00417962	0.00930593	0.00523015	0.00473664	0.00409127
GAU	D	0.0160734	0.0139802	0.0151717	0.0159078	0.0166456
GAA	E	0.0241832	0.0212551	0.0256477	0.0280856	0.0265963
GAG	E	0.00489135	0.00836147	0.00614312	0.00634398	0.00626676
UUC	F	0.0242253	0.0211269	0.0272349	0.0278681	0.0260962
UUU	F	0.0637935	0.0603945	0.0556885	0.0625644	0.0612913
GGA	G	0.00700198	0.00831706	0.00959356	0.00774635	0.00742038
GGC	G	0.00148433	0.00331344	0.00293845	0.00100757	0.00112173
GGG	G	0.00213281	0.00433474	0.00406095	0.00173241	0.00195041
GGU	G	0.00689939	0.00756628	0.00656324	0.0052767	0.00542304
CAC	H	0.00802641	0.0112765	0.00720905	0.00597803	0.00578588
CAU	H	0.020474	0.0164136	0.0183821	0.020828	0.0195785
AUA	I	0.0355494	0.0330272	0.0231993	0.0425726	0.0480022
AUC	I	0.0160997	0.0139029	0.0155577	0.0154598	0.0163272
AUU	I	0.0549094	0.0430889	0.0448543	0.0560444	0.0560719
AAA	K	0.0633823	0.0602502	0.0534707	0.062289	0.0620409
AAG	K	0.0185804	0.018395	0.0184358	0.021414	0.0209164
CUA	L	0.00932067	0.00791063	0.00621027	0.0106065	0.0110369
CUC	L	0.0049219	0.00834818	0.00645652	0.00634138	0.00621918
CUG	L	0.00589311	0.0073384	0.00645913	0.00562087	0.00538618
CUU	L	0.018712	0.0184931	0.0195916	0.0216942	0.0207917
UUA	L	0.0435869	0.0344532	0.0287157	0.0444804	0.0463443
UUG	L	0.0285937	0.0275241	0.0280976	0.0232471	0.0212704
AUG	M	0.0204459	0.0163049	0.0175493	0.0207747	0.0193746
AAC	N	0.0227857	0.0216965	0.0193217	0.0176616	0.0170698
AAU	N	0.0545844	0.0428745	0.044585	0.0558537	0.0567069
CCA	P	0.0101339	0.0107293	0.0120061	0.0085889	0.00803052
CCC	P	0.00212985	0.00438428	0.00417932	0.00169432	0.00194623
CCG	P	0.000709102	0.00321517	0.00175321	0.000470966	0.000605958
CCU	P	0.0044423	0.00515841	0.00558134	0.00499167	0.00522437
CAA	Q	0.0284782	0.0274905	0.0281138	0.023231	0.021631
CAG	Q	0.00582075	0.00729958	0.00644867	0.00560486	0.00546369
AGA	R	0.0158743	0.0157884	0.0156119	0.0220226	0.022127
AGG	R	0.00449404	0.00515474	0.00544978	0.00494551	0.00516868
CGA	R	0.00320398	0.00863308	0.0052626	0.00211163	0.0021934
CGC	R	0.000867629	0.0032479	0.0017128	0.000361916	0.000503745
CGG	R	0.000704913	0.00323792	0.0017683	0.000476303	0.000589882
CGU	R	0.00309301	0.00665513	0.00342905	0.00232613	0.00230528
AGC	S	0.0041682	0.00519782	0.0041426	0.00389726	0.00353942
AGU	S	0.0141557	0.0157976	0.0119046	0.013269	0.0133849
UCA	S	0.023142	0.0201716	0.0216636	0.02317	0.0221184
UCC	S	0.00694333	0.00820118	0.0101647	0.00753517	0.00727529
UCG	S	0.00321901	0.00847581	0.00528672	0.00208596	0.00218778
UCU	S	0.0160707	0.0157482	0.0163479	0.0220998	0.0218133
ACA	T	0.0234112	0.0239679	0.0185224	0.0191913	0.018277
ACC	T	0.0068874	0.00752995	0.00660828	0.00525492	0.00528632
ACG	T	0.003099	0.00662137	0.00334217	0.00227896	0.00230973
ACU	T	0.0141184	0.0157207	0.0120116	0.0133552	0.0134653
GUA	V	0.0125334	0.0116643	0.00893017	0.0115605	0.0118144
GUC	V	0.00416804	0.00932604	0.00529766	0.00457378	0.00413414
GUG	V	0.00812596	0.0111985	0.00704159	0.00599433	0.00575909
GUU	V	0.02287	0.0218964	0.0193034	0.0180058	0.0173456
UGG	W	0.010208	0.0107908	0.0121068	0.00854245	0.00785785
UAC	Y	0.0124097	0.0115947	0.00899969	0.011492	0.0117491
UAU	Y	0.0356412	0.0331625	0.0234848	0.0431611	0.0477594
		0.07	0.07	0.07	0.07	0.07
