## Supplementary material for "Draft genome of the marine *Entamoeba* species reveals reduction in the gene family repertoire associated with pathogenicity and lateral gene transfer for adaptation to the marine environment": Table S4

### Sheet: シート2 - Rab CDD list
Table S4. List of entries for Rab conserved domains in CDD
CDD	PSSM-ID	Name
cd00154	206640	Rab
cd01860	206653	Rab5_related
cd01861	206654	Rab6
cd01862	206655	Rab7
cd01863	206656	Rab18
cd01864	133267	Rab19
cd01865	206657	Rab3
cd01866	206658	Rab2
cd01867	206659	Rab8_Rab10_Rab13_like
cd01868	206660	Rab11_like
cd01869	206661	Rab1_Ypt1
cd04101	206688	RabL4
cd04102	206689	RabL3
cd04106	133306	Rab23_like
cd04107	206692	Rab32_Rab38
cd04108	206693	Rab36_Rab34
cd04109	206694	Rab28
cd04110	133310	Rab35
cd04111	133311	Rab39
cd04112	206695	Rab26
cd04113	206696	Rab4
cd04114	133314	Rab30
cd04115	133315	Rab33B_Rab33A
cd04116	206697	Rab9
cd04117	206698	Rab15
cd04118	133318	Rab24
cd04119	133319	RJL
cd04120	206699	Rab12
cd04121	133321	Rab40
cd04122	133322	Rab14
cd04123	133323	Rab21
cd04124	133324	RabL2
cd04126	133326	Rab20
cd04127	206700	Rab27A
cd04128	206701	Spg1
