## Supplementary material for "Draft genome of the marine *Entamoeba* species reveals reduction in the gene family repertoire associated with pathogenicity and lateral gene transfer for adaptation to the marine environment": Table S5

### Sheet: Sheet1
Table S5. Rab GTPases in E. marina, E. histolytica, E. dispar, E. moshkovskii, and E. invadens seached by RPS-BLAST (threshold: e-10) against conserved domain database then classified by BLASTp against Rab list in Saito-Nakano et al. 2005.
E. marina SRT209								E. histolytica HM-1:IMSS						E. dispar SAW760						E. moshkovskii Laredo						E. invadens IP1
RPS-BLAST against CDD				BLASTp against Rab				RPS-BLAST against CDD		BLASTp against Rab				RPS-BLAST against CDD		BLASTp against Rab				RPS-BLAST against CDD		BLASTp against Rab				RPS-BLAST against CDD		BLASTp against Rab
#	Gene ID (containing transcript variant)	NCBI ID	Rab e-value	Top hit	Gene ID	e-value		Gene ID	Rab e-value	Top hit	Gene ID	e-value		Gene ID	Rab e-value	Top hit	Gene ID	e-value		Gene ID	Rab e-value	Top hit	Gene ID	e-value		Gene ID	Rab e-value	Top hit	Gene ID	e-value
1	EHI_182030A_R1	QTN25_000128	3.66e-80	RabF4	EHI_122870	7.31e-95		EHI_005460A-p1	5.49e-120	Rab11A	EHI_005460	4.32e-158		EDI_211890A-p1	1.48e-117	Rab11A	EHI_005460	4.63e-155		EMO_004250-1-p1	2.8e-24	Rab11A	EHI_005460	4.03e-19		EIN_281310-t26_1-p1	4.39e-120	Rab11A	EHI_005460	1.48e-131
2	file_1_file_1_g4191.t1	QTN25_000242	7.79e-20	RabX22	EHI_157890	2.76e-15		EHI_107250A-p1	9.27e-116	Rab11B	EHI_107250	2.02e-161		EDI_125530A-p1	1.73e-115	Rab11B	EHI_107250	3.5e-159		EMO_032580-1-p1	2.25e-118	Rab11A	EHI_005460	6.65e-147		EIN_062760-t26_1-p1	1.49e-56	Rab11B	EHI_107250	4.99e-40
3	EHI_118920A_R1	QTN25_000342	9.12e-24	RabX7	EHI_118920	5.21e-44		EHI_161030A-p1	1.84e-112	Rab11C	EHI_161030	2.2e-162		EDI_008530A-p1	9.04e-112	Rab11C	EHI_161030	1.2e-161		EMO_040950-1-p1	6.32e-114	Rab11B	EHI_107250	1.01e-143		EIN_177590-t26_1-p1	1.47e-114	Rab11B	EHI_107250	1.44e-118
4	file_1_file_1_g8338.t1	QTN25_000361	2.71e-23	RabK2	EHI_040450	3.71e-17		EHI_056100A-p1	2.05e-111	Rab11D	EHI_056100	5.01e-162		EDI_044120A-p1	6.82e-20	Rab11C	EHI_161030	1.2e-17		EMO_040190-1-p1	4.77e-38	Rab11C	EHI_161030	2.93e-31		EIN_018350-t26_1-p1	1.25e-100	Rab11C	EHI_161030	1.34e-110
5	EHI_068230A_R0	QTN25_000652	9.56e-71	RabM3	EHI_068230	4.92e-128		EHI_108610A-p1	9.25e-112	Rab1A	EHI_108610	1.79e-154		EDI_252970A-p1	1.13e-111	Rab11D	EHI_056100	7.79e-160		EMO_122750-1-p1	9.75e-108	Rab11C	EHI_161030	3.24e-145		EIN_080290-t26_1-p1	7.88e-98	Rab11D	EHI_056100	2.48e-104
6	EHI_004380A_R2	QTN25_000652	2.9e-56	RabM3	EHI_068230	4.99e-103		EHI_146510A-p1	8.89e-104	Rab1B	EHI_146510	9.77e-116		EDI_092640A-p1	2.63e-20	Rab1A	EHI_108610	4.02e-12		EMO_098750-1-p1	2.39e-106	Rab11D	EHI_056100	1.69e-132		EIN_171560-t26_1-p1	4.45e-109	Rab1A	EHI_108610	2.74e-125
7	EHI_024680A_R0	QTN25_000753	1.1e-68	RabK1	EHI_024680	4.81e-121		EHI_129330A-p1	5.58e-93	Rab21	EHI_129330	1.84e-155		EDI_187130A-p1	4.14e-111	Rab1A	EHI_108610	1.56e-148		EMO_037680-1-p1	4.37e-32	Rab1A	EHI_108610	2.81e-25		EIN_051580-t26_1-p1	1.17e-100	Rab1B	EHI_146510	4.92e-90
8	EHI_168600A_R0	QTN25_000885	8.43e-66	RabA	EHI_168600	1.76e-107		EHI_146320A-p1	8.1e-77	Rab2A	EHI_146320	2.4e-152		EDI_160680A-p1	4.27e-41	Rab21	EHI_129330	2.91e-22		EMO_053580-1-p1	5.67e-111	Rab1A	EHI_108610	4.78e-134		EIN_340720-t26_1-p1	4.52e-78	Rab2A	EHI_146320	6.46e-94
9	EHI_128180A_R2	QTN25_000885	1.91e-58	RabA	EHI_168600	2.92e-88		EHI_046390A-p1	6.68e-113	Rab2B	EHI_046390	1.32e-163		EDI_285740A-p1	3.18e-92	Rab21	EHI_129330	7.38e-153		EMO_086700-1-p1	6.93e-31	Rab1A	EHI_108610	8.44e-25		EIN_431200-t26_1-p1	8.19e-14	Rab2A	EHI_146320	1.43e-10
10	EHI_040310A_R1	QTN25_000910	6.21e-62	RabX31	EHI_040310	2.56e-80		EHI_067850A-p1	5.76e-114	Rab2C	EHI_067850	2.35e-177		EDI_313330A-p1	4.9e-82	Rab2A	EHI_146320	2.48e-146		EMO_110350-1-p1	1.55e-98	Rab1B	EHI_146510	2.16e-106		EIN_470040-t26_1-p1	2.02e-112	Rab2C	EHI_067850	1.98e-141
11	EHI_008350A_R3	QTN25_001047	1.13e-24	RabX6	EHI_008350	1.4e-29		EHI_026420A-p1	4.88e-104	Rab5	EHI_026420	2.11e-147		EDI_310650A-p1	2.18e-113	Rab2B	EHI_046390	6.35e-158		EMO_097530-1-p1	4.81e-90	Rab21	EHI_129330	3.6e-142		EIN_081810-t26_1-p1	2.08e-67	Rab5	EHI_026420	2.61e-64
12	EHI_182030A_R4	QTN25_001350	4.72e-64	RabX9	EHI_140770	2.45e-50		EHI_192810A-p1	9.52e-118	Rab7A	EHI_192810	2.69e-159		EDI_105710A-p1	4.05e-114	Rab2C	EHI_067850	1.19e-160		EMO_002500-1-p1	5.48e-81	Rab2A	EHI_146320	5.17e-119		EIN_467890-t26_1-p1	1.57e-98	Rab5	EHI_026420	4.56e-123
13	EHI_133100A_R1	QTN25_001454	5.28e-62	RabH	EHI_133100	1.99e-100		EHI_081330A-p1	3.46e-112	Rab7B	EHI_081330	5.84e-161		EDI_201330A-p1	1.46e-103	Rab5	EHI_026420	1.09e-142		EMO_089070-1-p1	2.57e-111	Rab2B	EHI_046390	4.27e-148		EIN_186960-t26_1-p1	4.55e-113	Rab7A	EHI_192810	1.97e-145
14	EHI_005900A_R0	QTN25_001502	1.59e-70	Rab7H	EHI_005900	2.43e-71		EHI_189990A-p1	8.58e-103	Rab7C	EHI_189990	2.33e-151		EDI_033070A-p1	2.5e-117	Rab7A	EHI_192810	4.46e-158		EMO_068630-1-p1	1.38e-114	Rab2C	EHI_067850	9.5e-153		EIN_344190-t26_1-p1	4.68e-109	Rab7B	EHI_081330	6.89e-142
15	EHI_082070A_R7	QTN25_001502	4.41e-70	Rab7H	EHI_005900	2.49e-67		EHI_082070A-p1	1.56e-84	Rab7D	EHI_082070	2.28e-158		EDI_202700A-p1	9.93e-112	Rab7B	EHI_081330	8.12e-161		EMO_093570-1-p1	1.97e-102	Rab5	EHI_026420	2.02e-133		EIN_154400-t26_1-p1	4.99e-97	Rab7C	EHI_189990	4.1e-106
16	file_1_file_1_g10651.t1	QTN25_001527	2.53e-68	RabN1	EHI_048250	4.65e-119		EHI_169280A-p1	3.39e-109	Rab7E	EHI_169280	8.35e-158		EDI_095690A-p1	3.31e-106	Rab7C	EHI_189990	4.7e-154		EMO_117850-1-p1	1.28e-118	Rab7A	EHI_192810	2.46e-153		EIN_222060-t26_1-p1	3.26e-84	Rab7D	EHI_082070	1.39e-125
17	file_1_file_1_g3577.t1	QTN25_001698	1.49e-29	Rab2A	EHI_146320	9.79e-21		EHI_192130A-p1	6.83e-100	Rab7F	EHI_192130	3.24e-153		EDI_305880A-p1	4.43e-56	Rab7D	EHI_082070	2.11e-76		EMO_101480-1-p1	5.93e-112	Rab7B	EHI_081330	7.76e-156		EIN_253180-t26_1-p1	5.95e-107	Rab7E	EHI_169280	2.36e-138
18	EHI_157890A_R0	QTN25_001801	8.72e-73	RabX23b	EHI_014060	2.09e-100		EHI_187090A-p1	3.08e-76	Rab7G	EHI_187090	1.82e-145		EDI_260810A-p1	1.49e-109	Rab7E	EHI_169280	6.51e-156		EMO_102200-1-p1	1.98e-104	Rab7C	EHI_189990	3.73e-142		EIN_269830-t26_1-p1	4.33e-31	Rab7E	EHI_169280	4.37e-40
19	EHI_107140A_R1	QTN25_001801	4.87e-66	RabX23b	EHI_014060	1.05e-84		EHI_005900A-p1	6.5e-71	Rab7H	EHI_005900	4.63e-150		EDI_078620A-p1	5.2e-101	Rab7F	EHI_192130	1.88e-150		EMO_002940-1-p1	2.03e-84	Rab7D	EHI_082070	2.45e-150		EIN_397580-t26_1-p1	1.95e-82	Rab7F	EHI_192130	8.65e-92
20	EHI_130670A_R0	QTN25_001855	5.15e-62	RabX35	EHI_130670	1.85e-76		EHI_125980A-p1	4.07e-14	Rab7I	EHI_189100	1.93e-13		EDI_016400A-p1	1.99e-76	Rab7G	EHI_187090	1.27e-140		EMO_080780-1-p1	1.83e-31	Rab7D	EHI_082070	3.75e-28		EIN_020760-t26_1-p1	3.33e-73	Rab7G	EHI_187090	1.22e-91
21	file_1_file_1_g3823.t1	QTN25_001938	2.36e-30	RabB	EHI_181240	2.62e-27		EHI_189100A-p1	2.15e-100	Rab7I	EHI_189100	4.6e-154		EDI_126610A-p1	2.23e-18	Rab7G	EHI_187090	2.14e-17		EMO_075980-1-p1	1.33e-108	Rab7E	EHI_169280	3.22e-150		EIN_503260-t26_1-p1	6.05e-74	Rab7G	EHI_187090	2.27e-88
22	EHI_118920A_R3	QTN25_002384	9.48e-25	RabX7	EHI_118920	5.16e-30		EHI_199820A-p1	2.91e-104	Rab8	EHI_199820	2.19e-151		EDI_110180A-p1	1.25e-71	Rab7H	EHI_005900	6.81e-143		EMO_055110-1-p1	1.82e-101	Rab7F	EHI_192130	1.69e-136		EIN_485870-t26_1-p1	2.97e-62	Rab7H	EHI_005900	3.4e-64
23	EHI_040450A_R0	QTN25_002412	6.49e-52	RabK2	EHI_040450	1.25e-100		EHI_127380A-p1	9.43e-85	Rab8B	EHI_127380	7.25e-157		EDI_182650A-p1	2.3e-100	Rab7I	EHI_189100	6.71e-151		EMO_037850-1-p1	7.32e-15	Rab7G	EHI_187090	5.02e-10		EIN_335590-t26_1-p1	6.88e-85	Rab7I	EHI_189100	2.71e-104
24	EHI_005010A_R0	QTN25_002448	9.22e-64	RabM1	EHI_005010	3.66e-119		EHI_168600A-p1	9.51e-68	RabA	EHI_168600	3.9e-144		EDI_138570A-p1	6.12e-103	Rab8	EHI_199820	2.12e-150		EMO_085550-1-p1	1.25e-74	Rab7G	EHI_187090	1.04e-120		EIN_344550-t26_1-p1	5.62e-33	Rab8	EHI_199820	1.74e-37
25	EHI_004380A_R3	QTN25_002448	1.75e-46	RabM1	EHI_005010	1.53e-84		EHI_181240A-p1	8.99e-73	RabB	EHI_181240	2.08e-143		EDI_190890A-p1	8.09e-85	Rab8B	EHI_127380	5.41e-155		EMO_081070-1-p1	1.96e-65	Rab7H	EHI_005900	5.25e-102		EIN_253330-t26_1-p1	1.3e-82	Rab8B	EHI_127380	2.07e-107
26	EHI_129740A_R0	QTN25_002457	1.09e-77	RabF1	EHI_129740	1.28e-101		EHI_153690A-p1	1.14e-75	RabC1	EHI_153690	6.23e-156		EDI_081350A-p1	9.2e-68	RabA	EHI_168600	1.05e-143		EMO_038420-1-p1	1.58e-93	Rab7I	EHI_189100	2.11e-132		EIN_424250-t26_1-p1	7.37e-76	Rab8B	EHI_127380	1.03e-82
27	EHI_045550A_R0	QTN25_002627	4.2e-78	RabC2	EHI_045550	3.01e-126		EHI_045550A-p1	8.97e-79	RabC2	EHI_045550	2.47e-157		EDI_099280A-p1	4.93e-73	RabB	EHI_181240	5.07e-137		EMO_077610-1-p1	5.8e-11	Rab7I	EHI_189100	1.69e-12		EIN_474290-t26_1-p1	1.79e-65	RabA	EHI_168600	7.77e-128
28	EHI_053420A_R0	QTN25_002655	1.94e-58	RabI2	EHI_053420	7.35e-113		EHI_143650A-p1	6.85e-83	RabC3	EHI_143650	4.97e-159		EDI_093800A-p1	1.64e-75	RabC1	EHI_153690	1.89e-153		EMO_063560-1-p1	5.12e-105	Rab8	EHI_199820	9.74e-143		EIN_183080-t26_1-p1	3.96e-68	RabB	EHI_181240	1.03e-102
29	EHI_189100A_R0	QTN25_002829	1.94e-83	Rab7I	EHI_189100	4.49e-95		EHI_096220A-p1	8.05e-73	RabC4	EHI_096220	1.25e-153		EDI_049550A-p1	1.38e-79	RabC2	EHI_045550	1.57e-154		EMO_029870-1-p1	1.53e-84	Rab8B	EHI_127380	1.51e-141		EIN_095580-t26_1-p1	3.02e-65	RabC1	EHI_153690	1.48e-118
30	EHI_081330A_R5	QTN25_002829	6.89e-84	Rab7I	EHI_189100	3.98e-93		EHI_122730A-p1	3.72e-74	RabC5	EHI_122730	2e-153		EDI_077330A-p1	1.07e-75	RabC3	EHI_143650	9.98e-86		EMO_013550-1-p1	1.59e-67	RabA	EHI_168600	6.43e-136		EIN_043470-t26_1-p1	2.38e-41	RabC2	EHI_045550	3.31e-31
31	EHI_192130A_R7	QTN25_002829	1.05e-66	Rab7I	EHI_189100	3.08e-66		EHI_194280A-p1	1.29e-74	RabC6	EHI_194280	9.36e-149		EDI_185150A-p1	8.43e-83	RabC3	EHI_143650	2.52e-158		EMO_060780-1-p1	1.01e-71	RabB	EHI_181240	7.6e-125		EIN_145520-t26_1-p1	4.93e-42	RabC2	EHI_045550	7.59e-33
32	EHI_108610A_R0	QTN25_002852	6.09e-111	Rab1A	EHI_108610	2.28e-128		EHI_079890A-p1	3.49e-76	RabC7	EHI_079890	1.09e-149		EDI_092220A-p1	6.64e-74	RabC4	EHI_096220	6.04e-140		EMO_004390-1-p1	3.38e-68	RabC1	EHI_153690	4.07e-64		EIN_154550-t26_1-p1	6.33e-77	RabC2	EHI_045550	1.1e-133
33	EHI_119300A_R0	QTN25_002876	2e-17	RabD1	EHI_059670	6.01e-17		EHI_170390A-p1	4.55e-74	RabC8	EHI_170390	9.68e-149		EDI_154510A-p1	1.18e-72	RabC5	EHI_122730	2.42e-143		EMO_013500-1-p1	1.4e-52	RabC1	EHI_153690	8.44e-43		EIN_285460-t26_1-p1	2.99e-42	RabC2	EHI_045550	1.16e-31
34	EHI_129330A_R0	QTN25_003133	2.15e-84	Rab21	EHI_129330	2.33e-115		EHI_059670A-p1	8.8e-74	RabD1	EHI_059670	1.67e-156		EDI_289730A-p1	1.05e-75	RabC6	EHI_194280	4.52e-145		EMO_065960-1-p1	8.34e-46	RabC1	EHI_153690	1.81e-41		EIN_286680-t26_1-p1	9.34e-36	RabC2	EHI_045550	1.37e-25
35	EHI_082070A_R0	QTN25_003302	7.59e-85	Rab7D	EHI_082070	7e-134		EHI_094810A-p1	3.73e-16	RabD1	EHI_059670	3.26e-14		EDI_120070A-p1	2.15e-75	RabC7	EHI_079890	3.6e-144		EMO_089350-1-p1	5.85e-75	RabC1	EHI_153690	2.53e-139		EIN_032570-t26_1-p1	5.01e-57	RabC3	EHI_143650	1.85e-52
36	EHI_082070A_R4	QTN25_003303	2.34e-61	Rab7D	EHI_082070	3e-51		EHI_119300A-p1	9.72e-15	RabD1	EHI_059670	2.32e-14		EDI_271860A-p1	2.26e-74	RabC8	EHI_170390	7.03e-144		EMO_097660-1-p1	5.27e-51	RabC1	EHI_153690	1.51e-42		EIN_146120-t26_1-p1	1.74e-75	RabC3	EHI_143650	7.78e-85
37	EHI_005010A_R1	QTN25_003359	7.33e-64	RabM1	EHI_005010	1.32e-118		EHI_164900A-p1	6.23e-68	RabD2	EHI_164900	1.38e-137		EDI_175720A-p1	9.72e-15	RabD1	EHI_059670	3.38e-15		EMO_102330-1-p1	1.01e-44	RabC1	EHI_153690	3.14e-39		EIN_152450-t26_1-p1	7.33e-82	RabC3	EHI_143650	9.78e-141
38	file_1_file_1_g2698.t1	QTN25_003403	1.08e-34	Rab7D	EHI_082070	1.07e-28		EHI_129740A-p1	7.12e-81	RabF1	EHI_129740	5.85e-154		EDI_334350A-p1	1.38e-75	RabD1	EHI_059670	1.13e-138		EMO_106290-1-p1	1.41e-46	RabC1	EHI_153690	7.4e-31		EIN_327740-t26_1-p1	9.97e-69	RabC3	EHI_143650	1.22e-62
39	EHI_153690A_R0	QTN25_003441	4.1e-76	RabC1	EHI_153690	7.18e-122		EHI_182030A-p1	9.22e-65	RabF2	EHI_182030	2.22e-145		EDI_282620A-p1	1.33e-66	RabD2	EHI_164900	3.28e-117		EMO_116790-1-p1	5.25e-50	RabC1	EHI_153690	2.63e-37		EIN_480990-t26_1-p1	1.45e-66	RabC3	EHI_143650	5.17e-60
40	EHI_053150A_R3	QTN25_003441	2.03e-74	RabC1	EHI_153690	1.32e-121		EHI_164880A-p1	4.59e-81	RabF3	EHI_164880	2.36e-147		EDI_002640A-p1	1.95e-81	RabF1	EHI_129740	5.26e-146		EMO_138070-1-p1	1.29e-46	RabC1	EHI_153690	3.09e-31		EIN_487230-t26_1-p1	6.1e-71	RabC3	EHI_143650	4.64e-64
41	EHI_012380A_R0	QTN25_003525	1.14e-65	RabK3	EHI_012380	7.97e-113		EHI_096660A-p1	4.06e-18	RabF4	EHI_122870	1.68e-11		EDI_282640A-p1	3.09e-81	RabF3	EHI_164880	2.16e-141		EMO_139620-1-p1	7.53e-41	RabC1	EHI_153690	6.64e-33		EIN_117950-t26_1-p1	3.46e-71	RabC4	EHI_096220	1.06e-84
42	EHI_005900A_R1	QTN25_003553	1.19e-70	Rab7H	EHI_005900	1.17e-70		EHI_122870A-p1	1.3e-77	RabF4	EHI_122870	5.19e-145		EDI_154730A-p1	7e-76	RabF4	EHI_122870	1.93e-138		EMO_143220-1-p1	9.49e-48	RabC1	EHI_153690	1.13e-43		EIN_019940-t26_1-p1	5.95e-71	RabC5	EHI_122730	1.14e-116
43	EHI_082070A_R6	QTN25_003553	7.97e-70	Rab7H	EHI_005900	1.04e-66		EHI_094110A-p1	2.94e-58	RabF5	EHI_094110	8.22e-145		EDI_206940A-p1	7.47e-76	RabF5	EHI_117960	7.96e-148		EMO_143420-1-p1	9.48e-46	RabC1	EHI_153690	6.43e-41		EIN_395670-t26_1-p1	9.45e-53	RabC5	EHI_122730	1.03e-34
44	file_1_file_1_g5012.t1	QTN25_003671	1.17e-45	Rab7D	EHI_082070	8.49e-30		EHI_117960A-p1	1.7e-75	RabF5	EHI_117960	1.36e-148		EDI_114920A-p1	1.78e-57	RabH	EHI_133100	4.19e-151		EMO_118710-1-p1	5.7e-78	RabC2	EHI_045550	3.41e-149		EIN_501180-t26_1-p1	4.87e-55	RabC5	EHI_122730	8.03e-36
45	file_1_file_2_9747_t	QTN25_004072	4.43e-59	RabX13	EHI_065790	2.19e-38		EHI_133100A-p1	1.12e-58	RabH	EHI_133100	8.45e-157		EDI_149150A-p1	2.06e-57	RabH	EHI_133100	1.08e-150		EMO_011710-1-p1	1.13e-49	RabC3	EHI_143650	2.81e-42		EIN_097160-t26_1-p1	4.49e-17	RabC6	EHI_194280	1.09e-52
46	file_1_file_1_g9123.t1	QTN25_004089	5.09e-53	RabX13	EHI_065790	5.35e-36		EHI_128180A-p1	1.76e-59	RabH2	EHI_128180	2.59e-156		EDI_049970A-p1	1.3e-63	RabI1	EHI_177550	4.99e-145		EMO_035590-1-p1	1.59e-41	RabC3	EHI_143650	6.75e-41		EIN_097170-t26_1-p1	7.61e-26	RabC6	EHI_194280	1.72e-39
47	EHI_017740A_R0	QTN25_004146	1.51e-72	RabX1	EHI_017740	2.24e-76		EHI_096180A-p1	1.38e-15	RabI1	EHI_118280	1.63e-19		EDI_092180A-p1	4.93e-15	RabI1	EHI_118280	3.7e-20		EMO_041740-1-p1	5.32e-39	RabC3	EHI_143650	5.76e-31		EIN_473190-t26_1-p1	4.49e-17	RabC6	EHI_194280	8.03e-16
48	EHI_001870A_R0	QTN25_004155	2.58e-63	RabX2	EHI_001870	3.49e-90		EHI_118280A-p1	2.09e-13	RabI1	EHI_118280	4.13e-152		EDI_322750A-p1	1.41e-13	RabI1	EHI_118280	2.86e-128		EMO_044260-1-p1	2.99e-47	RabC3	EHI_143650	2.51e-44		EIN_280860-t26_1-p1	3.54e-47	RabC7	EHI_079890	1.52e-34
49	EHI_027640A_R1	QTN25_004216	1.23e-111	RabX1	EHI_017740	2.17e-30		EHI_177550A-p1	8.54e-65	RabI1	EHI_177550	1.16e-152		EDI_058100A-p1	2.43e-60	RabI2	EHI_053420	5.77e-135		EMO_066860-1-p1	5.24e-49	RabC3	EHI_143650	2.42e-42		EIN_368780-t26_1-p1	7.69e-77	RabC7	EHI_079890	1.18e-104
50	EHI_079890A_R0	QTN25_004291	5.1e-75	RabC7	EHI_079890	2.38e-90		EHI_053420A-p1	3.44e-59	RabI2	EHI_053420	6.67e-161		EDI_342240A-p1	5.44e-69	RabK1	EHI_024680	1.53e-157		EMO_072400-1-p1	1.32e-32	RabC3	EHI_143650	2.38e-31		EIN_173190-t26_1-p1	9.76e-86	RabC8	EHI_170390	9.67e-26
51	EHI_114210A_R1	QTN25_004291	7.4e-74	RabC7	EHI_079890	8.74e-90		EHI_024680A-p1	1.1e-70	RabK1	EHI_024680	9.46e-162		EDI_109520A-p1	4.34e-56	RabK2	EHI_040450	2.76e-129		EMO_072820-1-p1	1e-82	RabC3	EHI_143650	3.35e-148		EIN_284900-t26_1-p1	3.62e-63	RabC8	EHI_170390	4.16e-90
52	EHI_108610A_R1	QTN25_004296	1.05e-99	Rab1B	EHI_146510	3.42e-92		EHI_040450A-p1	9.77e-70	RabK2	EHI_040450	5.18e-161		EDI_186660A-p1	2.17e-67	RabK3	EHI_082550	2.47e-176		EMO_083710-1-p1	1.31e-21	RabC3	EHI_143650	2.04e-27		EIN_312790-t26_1-p1	2.12e-73	RabD1	EHI_059670	1.8e-88
53	EHI_192130A_R0	QTN25_004307	4.12e-89	Rab7F	EHI_192130	1.33e-90		EHI_012380A-p1	1.09e-68	RabK3	EHI_012380	0		EDI_326180A-p1	1.81e-69	RabK3	EHI_012380	4.36e-172		EMO_110130-1-p1	6.9e-50	RabC3	EHI_143650	4.65e-45		EIN_404670-t26_1-p1	2.66e-77	RabF1	EHI_129740	4.95e-105
54	file_1_file_1_g6032.t1	QTN25_004332	2.09e-11	Rab2A	EHI_146320	3.32e-10		EHI_082550A-p1	1.23e-67	RabK3	EHI_082550	3.06e-179		EDI_307540A-p1	5.95e-61	RabK4	EHI_128110	2.37e-152		EMO_121170-1-p1	1.22e-27	RabC3	EHI_143650	4.6e-22		EIN_173940-t26_1-p1	1.22e-61	RabF2	EHI_182030	7.7e-85
55	EHI_194280A_R0	QTN25_004335	4.17e-75	RabC6	EHI_194280	3.03e-122		EHI_128110A-p1	9e-66	RabK4	EHI_128110	0		EDI_260720A-p1	2.64e-96	RabL1	EHI_169090	3.28e-148		EMO_018870-1-p1	4.1e-70	RabC4	EHI_096220	6.76e-101		EIN_080620-t26_1-p1	1.61e-69	RabF3	EHI_164880	1.11e-51
56	EHI_151610A_R0	QTN25_004389	6.78e-74	RabX26	EHI_151610	5.77e-66		EHI_169090A-p1	6.49e-102	RabL1	EHI_169090	5.67e-159		EDI_278050A-p1	1.82e-79	RabL2	EHI_069500	1.63e-160		EMO_054890-1-p1	1.65e-38	RabC5	EHI_122730	5.49e-28		EIN_187370-t26_1-p1	2.57e-72	RabF3	EHI_164880	7.33e-100
57	file_1_file_1_g3533.t1	QTN25_004410	1.43e-35	RabX13	EHI_065790	8.15e-23		EHI_069500A-p1	1.93e-77	RabL2	EHI_069500	1.43e-173		EDI_030550A-p1	2.12e-66	RabM1	EHI_005010	1.52e-159		EMO_065280-1-p1	6.16e-62	RabC5	EHI_122730	5.13e-122		EIN_265150-t26_1-p1	9.98e-43	RabF3	EHI_164880	3.79e-29
58	EHI_148660A_R1	QTN25_004458	3.39e-23	RabX5	EHI_148660	9.55e-24		EHI_005010A-p1	2.12e-66	RabM1	EHI_005010	1.52e-159		EDI_231080A-p1	1.52e-54	RabM2	EHI_004380	2.18e-96		EMO_078560-1-p1	3.77e-42	RabC5	EHI_122730	1.5e-31		EIN_171200-t26_1-p1	1.21e-29	RabF4	EHI_122870	3.74e-22
59	EHI_133100A_R0	QTN25_004501	1.43e-62	RabH	EHI_133100	2.2e-100		EHI_004380A-p1	6.32e-71	RabM2	EHI_004380	1.79e-155		EDI_205650A-p1	1.12e-72	RabM3	EHI_068230	3.1e-154		EMO_103350-1-p1	6.17e-54	RabC5	EHI_122730	8.12e-41		EIN_404600-t26_1-p1	3.7e-75	RabF4	EHI_122870	1.18e-97
60	file_1_file_1_g5004.t1	QTN25_004629	2.94e-52	Rab7D	EHI_082070	2.41e-34		EHI_068230A-p1	3.3e-73	RabM3	EHI_068230	8.64e-157		EDI_032580A-p1	2.55e-66	RabN2	EHI_097650	9.78e-149		EMO_076600-1-p1	8.59e-46	RabC6	EHI_194280	1.81e-37		EIN_387130-t26_1-p1	9.23e-77	RabF5	EHI_117960	1.77e-123
61	EHI_184670A_R0	QTN25_004655	2.84e-11	RabX29	EHI_184670	1.43e-77		EHI_048250A-p1	7.09e-68	RabN1	EHI_048250	1.02e-151		EDI_110970A-p1	1.45e-59	RabP1	EHI_114210	1.97e-148		EMO_095250-1-p1	8.58e-75	RabC6	EHI_194280	2.26e-139		EIN_403070-t26_1-p1	4.64e-58	RabF5	EHI_094110	8.4e-58
62	file_1_file_1_g9178.t1	QTN25_004798	6.38e-53	RabX19	EHI_183080	1.02e-50		EHI_097650A-p1	5.65e-67	RabN2	EHI_097650	1.78e-150		EDI_207000A-p1	2.36e-63	RabP2	EHI_117890	9.12e-148		EMO_079640-1-p1	7.49e-30	RabC7	EHI_079890	8.5e-24		EIN_267510-t26_1-p1	5.3e-57	RabH	EHI_133100	5.84e-126
63	EHI_024680A_R2	QTN25_004968	9.42e-55	RabK1	EHI_024680	6.14e-99		EHI_114210A-p1	3.19e-60	RabP1	EHI_114210	4.18e-152		EDI_096960A-p1	6.54e-115	RabX1	EHI_017740	2.59e-28		EMO_091900-1-p1	7.52e-75	RabC7	EHI_079890	9.03e-121		EIN_018410-t26_1-p1	2.16e-64	RabI1	EHI_177550	2.84e-104
64	EHI_014220A_R0	QTN25_005041	1.77e-30	RabX3	EHI_014220	8.14e-69		EHI_117890A-p1	1.37e-62	RabP2	EHI_117890	8.81e-149		EDI_100590A-p1	7.28e-72	RabX1	EHI_017740	1.64e-137		EMO_076660-1-p1	6.5e-72	RabC8	EHI_170390	2.64e-127		EIN_328020-t26_1-p1	8.4e-11	RabI1	EHI_118280	1.14e-16
65	EHI_130670A_R1	QTN25_005081	3.68e-61	RabX35	EHI_130670	3.03e-76		EHI_017740A-p1	1.36e-72	RabX1	EHI_017740	2.74e-144		EDI_092430A-p1	4.3e-33	RabX10	EHI_096440	8.14e-137		EMO_050170-1-p1	5.4e-24	RabD1	EHI_059670	3.45e-21		EIN_524360-t26_1-p1	1.37e-15	RabI2	EHI_053420	3.04e-11
66	file_1_file_1_g9496.t1	QTN25_005208	6.64e-67	Rab1A	EHI_108610	5.89e-46		EHI_027640A-p1	6.54e-115	RabX1	EHI_017740	2.59e-28		EDI_050010A-p1	4.58e-105	RabX11	EHI_177520	8.88e-160		EMO_059660-1-p1	9.05e-70	RabD1	EHI_059670	3.35e-110		EIN_524790-t26_1-p1	1.53e-70	RabK1	EHI_024680	2.03e-131
67	EHI_001870A_R1	QTN25_005244	7.13e-68	RabX2	EHI_001870	4.48e-84		EHI_096440A-p1	1.56e-31	RabX10	EHI_096440	1.4e-141		EDI_201490A-p1	1.39e-80	RabX12	EHI_021210	6.21e-146		EMO_051830-1-p1	1.07e-80	RabF1	EHI_129740	9.11e-131		EIN_410790-t26_1-p1	2.15e-61	RabK2	EHI_040450	1.48e-99
68	EHI_199820A_R0	QTN25_005252	3.14e-104	Rab8	EHI_199820	4.51e-121		EHI_177520A-p1	7.04e-106	RabX11	EHI_177520	1.33e-160		EDI_351380A-p1	2.13e-37	RabX12	EHI_021210	1.38e-22		EMO_015320-1-p1	1.69e-39	RabF2	EHI_182030	5.22e-30		EIN_046430-t26_1-p1	5.48e-69	RabK3	EHI_012380	5.59e-73
69	EHI_100090A_R0	QTN25_005394	1.37e-30	RabX4	EHI_100090	4.67e-46		EHI_021210A-p1	3.24e-81	RabX12	EHI_021210	3.82e-149		EDI_198730A-p1	2.84e-80	RabX13	EHI_065790	3.29e-151		EMO_083050-1-p1	7.96e-66	RabF2	EHI_182030	4.09e-103		EIN_468780-t26_1-p1	1.78e-29	RabK3	EHI_082550	3.12e-39
70	file_1_file_1_g9363.t1	QTN25_005414	4.2e-22	RabX12	EHI_021210	1.13e-16		EHI_040330A-p1	9.56e-39	RabX12	EHI_021210	3.54e-23		EDI_261970A-p1	1.65e-75	RabX14	EHI_053150	9.24e-144		EMO_042000-1-p1	1.14e-79	RabF3	EHI_164880	6.15e-123		EIN_095980-t26_1-p1	1.81e-50	RabK4	EHI_128110	2.25e-62
71	file_1_file_1_g9375.t1	QTN25_005426	2.9e-19	RabX10	EHI_096440	8.36e-44		EHI_065790A-p1	1.59e-80	RabX13	EHI_065790	2.12e-157		EDI_044880A-p1	1.35e-66	RabX15	EHI_177390	4.68e-136		EMO_065450-1-p1	2.92e-76	RabF4	EHI_122870	1.43e-123		EIN_098580-t26_1-p1	7.66e-66	RabL1	EHI_169090	2.85e-86
72	EHI_096220A_R0	QTN25_005444	1.48e-68	RabC4	EHI_096220	1.01e-80		EHI_053150A-p1	4.07e-74	RabX14	EHI_053150	0		EDI_256550A-p1	4.53e-48	RabX17	EHI_042250	9.85e-145		EMO_109470-1-p1	1.45e-21	RabF4	EHI_122870	9.53e-13		EIN_131900-t26_1-p1	2.16e-65	RabL2	EHI_069500	5.04e-88
73	EHI_177390A_R0	QTN25_005521	2.27e-58	RabX15	EHI_177390	1.04e-70		EHI_177390A-p1	5.39e-69	RabX15	EHI_177390	1.81e-148		EDI_044860A-p1	3.37e-62	RabX18	EHI_145720	3.61e-132		EMO_046080-1-p1	1.32e-76	RabF5	EHI_117960	3.79e-138		EIN_087490-t26_1-p1	2.55e-77	RabN1	EHI_048250	1.32e-104
74	EHI_164880A_R7	QTN25_005521	6.39e-63	RabX15	EHI_177390	6.81e-75		EHI_131170A-p1	2.5e-68	RabX16	EHI_131170	2.03e-150		EDI_326800A-p1	4.94e-62	RabX18	EHI_145720	8.47e-133		EMO_114880-1-p1	1.09e-59	RabF5	EHI_094110	8.83e-92		EIN_229080-t26_1-p1	2.39e-67	RabN1	EHI_048250	9.87e-114
75	EHI_081330A_R0	QTN25_005545	1.35e-109	Rab7B	EHI_081330	1.59e-131		EHI_042250A-p1	1.14e-48	RabX17	EHI_042250	5.56e-152		EDI_251300A-p1	5.22e-68	RabX19	EHI_183080	3.94e-148		EMO_025430-1-p1	7.59e-60	RabH	EHI_133100	4.71e-127		EIN_503120-t26_1-p1	7.12e-56	RabP1	EHI_114210	6.59e-83
76	EHI_122870A_R2	QTN25_005560	3.55e-68	RabF3	EHI_164880	1.35e-61		EHI_145720A-p1	6.75e-63	RabX18	EHI_145720	1.75e-147		EDI_138690A-p1	9.06e-64	RabX2	EHI_001870	1.09e-144		EMO_018920-1-p1	2.39e-12	RabI1	EHI_118280	2.22e-20		EIN_341200-t26_1-p1	1.3e-25	RabP2	EHI_117890	8.39e-19
77	EHI_118920A_R0	QTN25_005567	6.03e-36	RabX7	EHI_118920	2.04e-58		EHI_177410A-p1	6.47e-63	RabX18	EHI_145720	1.52e-146		EDI_044170A-p1	1.25e-11	RabX20	EHI_008640	3.2e-10		EMO_105060-1-p1	1.23e-64	RabI1	EHI_177550	2.65e-118		EIN_185820-t26_1-p1	1.05e-62	RabX1	EHI_017740	5.46e-73
78	file_1_file_1_g776.t1	QTN25_005622	1.79e-19	RabX22	EHI_157890	3.85e-14		EHI_183080A-p1	2.13e-68	RabX19	EHI_183080	1.96e-158		EDI_045220A-p1	1.31e-72	RabX20	EHI_008640	3.87e-126		EMO_059130-1-p1	5.17e-58	RabI2	EHI_053420	1.93e-136		EIN_505160-t26_1-p1	1.2e-65	RabX1	EHI_017740	3.47e-54
79	EHI_012030A_R0	QTN25_005653	3.23e-37	RabX30	EHI_082230	1.09e-64		EHI_001870A-p1	1.28e-64	RabX2	EHI_001870	4.23e-152		EDI_287520A-p1	1.22e-68	RabX20	EHI_008640	6.97e-114		EMO_007960-1-p1	1.07e-70	RabK1	EHI_024680	2.71e-147		EIN_274260-t26_1-p1	3.77e-33	RabX10	EHI_096440	6.38e-59
80	EHI_005460A_R5	QTN25_005678	1.7e-66	RabX16	EHI_131170	2.38e-73		EHI_003020A-p1	6.25e-71	RabX20	EHI_008640	1.24e-145		EDI_151030A-p1	1.03e-26	RabX21	EHI_021480	2.21e-142		EMO_056840-1-p1	4.2e-68	RabK2	EHI_040450	1.1e-139		EIN_020100-t26_1-p1	2.59e-96	RabX11	EHI_177520	4.44e-134
81	EHI_040310A_R2	QTN25_005700	9.46e-57	RabX13	EHI_065790	7.18e-38		EHI_008640A-p1	6.25e-71	RabX20	EHI_008640	1.24e-145		EDI_141200A-p1	3.24e-85	RabX23	EHI_107140	1.78e-139		EMO_040220-1-p1	1.29e-54	RabK3	EHI_012380	2.73e-93		EIN_080140-t26_1-p1	1.88e-60	RabX11	EHI_177520	5.29e-61
82	EHI_143650A_R0	QTN25_005764	1.97e-79	RabC3	EHI_143650	5.55e-130		EHI_021480A-p1	1.69e-24	RabX21	EHI_021480	1.24e-156		EDI_216990A-p1	1.47e-79	RabX23b	EHI_014060	8.63e-146		EMO_046100-1-p1	4.38e-17	RabK3	EHI_082550	1.27e-17		EIN_096000-t26_1-p1	6.93e-99	RabX11	EHI_177520	4.55e-126
83	EHI_008350A_R7	QTN25_005775	6.82e-25	RabX6	EHI_008350	8.4e-26		EHI_107140A-p1	2.39e-86	RabX23	EHI_107140	1.07e-142		EDI_279680A-p1	1.12e-79	RabX23b	EHI_014060	3.04e-146		EMO_054040-1-p1	5.86e-68	RabK3	EHI_082550	3.42e-159		EIN_150070-t26_1-p1	9.1e-62	RabX11	EHI_177520	5.44e-69
84	EHI_051090A_R0	QTN25_005894	7.35e-28	RabX6	EHI_008350	7.7e-31		EHI_014060A-p1	3.78e-80	RabX23b	EHI_014060	1.95e-150		EDI_059950A-p1	2.68e-13	RabX24	EHI_038680	9.83e-37		EMO_111990-1-p1	7.73e-11	RabK3	EHI_082550	6.33e-14		EIN_424850-t26_1-p1	1.73e-80	RabX12	EHI_021210	1.44e-73
85	EHI_008350A_R2	QTN25_005894	1.83e-25	RabX6	EHI_008350	1.33e-29		EHI_157890A-p1	1.76e-80	RabX23b	EHI_014060	1.24e-149		EDI_348290A-p1	2.22e-65	RabX25	EHI_010660	4.07e-135		EMO_114320-1-p1	3.19e-63	RabK3	EHI_012380	2.06e-125		EIN_026450-t26_1-p1	2.36e-66	RabX13	EHI_065790	1.17e-47
86	EHI_051090A_R2	QTN25_005895	8.63e-20	RabX6	EHI_008350	1.71e-20		EHI_038680A-p1	2.77e-73	RabX24	EHI_038680	1.84e-151		EDI_133370A-p1	2.05e-67	RabX26	EHI_151610	1.22e-140		EMO_032300-1-p1	4.61e-62	RabK4	EHI_128110	4.07e-121		EIN_095070-t26_1-p1	9.77e-68	RabX13	EHI_065790	2.09e-47
87	EHI_181240A_R0	QTN25_005990	4.5e-69	RabB	EHI_181240	5.5e-81		EHI_010660A-p1	7.93e-65	RabX25	EHI_010660	2.83e-143		EDI_216810A-p1	4.1e-18	RabX27	EHI_158170	3.71e-145		EMO_028540-1-p1	9.85e-91	RabL1	EHI_169090	1.63e-129		EIN_476180-t26_1-p1	1.22e-71	RabX13	EHI_065790	1.78e-61
88	EHI_107140A_R0	QTN25_006102	5.43e-76	RabX23	EHI_107140	1.98e-93		EHI_151610A-p1	5.02e-67	RabX26	EHI_151610	1.36e-152		EDI_242310A-p1	2.45e-29	RabX28	EHI_123220	1.45e-89		EMO_098590-1-p1	3.14e-80	RabL2	EHI_069500	6.29e-139		EIN_250160-t26_1-p1	9.33e-65	RabX14	EHI_053150	9.86e-60
89	EHI_083390A_R0	QTN25_006176	3.66e-56	RabX33	EHI_083390	1.59e-49		EHI_158170A-p1	1.99e-17	RabX27	EHI_158170	7.19e-155		EDI_298060A-p1	8.05e-14	RabX29	EHI_184670	1.32e-123		EMO_093900-1-p1	1.98e-66	RabM1	EHI_005010	6.81e-147		EIN_438500-t26_1-p1	1.6e-63	RabX14	EHI_053150	2.35e-52
90	EHI_135940A_R0	QTN25_006176	6.29e-52	RabX33b	EHI_135940	3.61e-48		EHI_123220A-p1	2.83e-32	RabX28	EHI_123220	7.99e-141		EDI_126470A-p1	9.11e-29	RabX3	EHI_014220	0		EMO_061080-1-p1	1.22e-70	RabM2	EHI_004380	4.84e-140		EIN_186350-t26_1-p1	8.38e-61	RabX15	EHI_177390	1.56e-46
91	file_1_file_1_g5146.t1	QTN25_006400	3.91e-16	Rab2B	EHI_046390	1.21e-13		EHI_184670A-p1	3.36e-14	RabX29	EHI_184670	1.28e-144		EDI_188530A-p1	4.84e-57	RabX30	EHI_082230	2.89e-135		EMO_064160-1-p1	1.72e-72	RabM3	EHI_068230	5.54e-147		EIN_403340-t26_1-p1	7.48e-70	RabX15	EHI_177390	3.38e-97
92	EHI_182030A_R0	QTN25_006556	7.23e-70	RabF2	EHI_182030	8.18e-79		EHI_014210A-p1	4.38e-11	RabX3	EHI_014220	1.55e-84		EDI_303840A-p1	4.84e-57	RabX30	EHI_082230	2.89e-135		EMO_080260-1-p1	3.21e-67	RabN1	EHI_048250	2.08e-131		EIN_080860-t26_1-p1	5.49e-64	RabX16	EHI_131170	1.37e-72
93	EHI_082550A_R1	QTN25_006558	4.86e-54	RabK3	EHI_082550	2.36e-92		EHI_014220A-p1	4.99e-29	RabX3	EHI_014220	2.99e-131		EDI_351400A-p1	8.8e-68	RabX31	EHI_040310	5.35e-137		EMO_092810-1-p1	1.23e-67	RabN2	EHI_097650	4.19e-130		EIN_117070-t26_1-p1	8.35e-22	RabX17	EHI_042250	1.71e-44
94	EHI_021480A_R0	QTN25_006781	9.97e-39	RabB	EHI_181240	1.06e-24		EHI_012030A-p1	3.49e-57	RabX30	EHI_082230	1.4e-136		EDI_349550A-p1	1.81e-67	RabX32	EHI_079230	1.07e-130		EMO_046160-1-p1	9.06e-62	RabP1	EHI_114210	1.56e-131		EIN_118210-t26_1-p1	1.41e-39	RabX17	EHI_042250	3.72e-110
95	file_1_file_1_g1954.t1	QTN25_006908	2.97e-27	RabF4	EHI_122870	8.77e-44		EHI_082230A-p1	3.49e-57	RabX30	EHI_082230	1.4e-136		EDI_142830A-p1	3.52e-41	RabX33b	EHI_135940	4.51e-90		EMO_029410-1-p1	3.18e-111	RabX1	EHI_017740	1.3e-26		EIN_175550-t26_1-p1	2.32e-39	RabX17	EHI_042250	5.07e-78
96	file_1_file_2_5771_t	QTN25_006924	9.25e-53	RabX13	EHI_065790	2.26e-34		EHI_040310A-p1	1.28e-68	RabX31	EHI_040310	3.65e-148		EDI_219550A-p1	1.87e-56	RabX33b	EHI_135940	7.26e-92		EMO_089680-1-p1	1.43e-68	RabX1	EHI_017740	1.65e-111		EIN_358590-t26_1-p1	4.54e-17	RabX17	EHI_042250	2.31e-44
97	EHI_177520A_R2	QTN25_007110	2.55e-56	RabL2	EHI_069500	3.42e-82		EHI_079230A-p1	2.58e-69	RabX32	EHI_079230	1.67e-151		EDI_345080A-p1	2.65e-59	RabX33b	EHI_135940	1.12e-144		EMO_019030-1-p1	1.19e-27	RabX10	EHI_096440	4.47e-102		EIN_359260-t26_1-p1	3.03e-38	RabX17	EHI_042250	9.94e-84
98	EHI_042250A_R0	QTN25_007174	2.16e-42	RabX17	EHI_042250	1.19e-90		EHI_083390A-p1	4.07e-60	RabX33b	EHI_135940	7.22e-137		EDI_142730A-p1	6.53e-71	RabX34	EHI_114640	2.51e-148		EMO_089420-1-p1	1.01e-25	RabX10	EHI_096440	2.05e-82		EIN_485590-t26_1-p1	1.01e-66	RabX19	EHI_183080	1.43e-66
99	EHI_146320A_R0	QTN25_007448	6.63e-81	Rab2A	EHI_146320	7.97e-84		EHI_135940A-p1	2.12e-50	RabX33b	EHI_135940	0		EDI_309000A-p1	3.38e-57	RabX35	EHI_130670	5.55e-141		EMO_127400-1-p1	2.84e-93	RabX11	EHI_177520	3.02e-140		EIN_160940-t26_1-p1	1.22e-60	RabX2	EHI_001870	4.61e-85
100	EHI_108610A_R2	QTN25_007448	4.26e-86	Rab2B	EHI_046390	2.12e-86		EHI_168450A-p1	7.37e-58	RabX33b	EHI_135940	1.34e-163		EDI_000660A-p1	1.69e-17	RabX36	EHI_110300	4.4e-151		EMO_096390-1-p1	3.4e-60	RabX12	EHI_021210	6.52e-89		EIN_224320-t26_1-p1	2.06e-63	RabX2	EHI_001870	1.55e-86
101	file_1_file_1_g4666.t1	QTN25_007517	1.44e-21	RabX33	EHI_083390	2.45e-16		EHI_114640A-p1	1.51e-70	RabX34	EHI_114640	1.72e-151		EDI_127190A-p1	1.57e-21	RabX4	EHI_100090	1.11e-140		EMO_097300-1-p1	7.79e-61	RabX12	EHI_021210	1.44e-89		EIN_151920-t26_1-p1	1.48e-16	RabX21	EHI_021480	7.57e-30
102	file_1_file_1_g4678.t1	QTN25_007528	5.87e-21	Rab2A	EHI_146320	4.78e-16		EHI_130670A-p1	2.21e-56	RabX35	EHI_130670	9.4e-147		EDI_333900A-p1	1.31e-46	RabX5	EHI_148660	6.48e-151		EMO_073310-1-p1	1.55e-79	RabX13	EHI_065790	4.41e-129		EIN_408640-t26_1-p1	5.79e-77	RabX23	EHI_107140	4.53e-111
103	EHI_040310A_R0	QTN25_007568	1.46e-67	RabX31	EHI_040310	9.42e-106		EHI_110300A-p1	7.13e-17	RabX36	EHI_110300	1.2e-155		EDI_061620A-p1	1.54e-37	RabX6	EHI_008350	9.79e-130		EMO_156310-1-p1	6.1e-11	RabX13	EHI_065790	3.7e-09		EIN_122260-t26_1-p1	1.25e-69	RabX23b	EHI_014060	7.12e-91
104	file_1_file_1_g1609.t1	QTN25_007721	2.65e-13	RabX7	EHI_118920	1.87e-12		EHI_100090A-p1	2.73e-24	RabX4	EHI_100090	1.94e-145		EDI_233870A-p1	6.79e-32	RabX6	EHI_008350	5.78e-33		EMO_061420-1-p1	6.47e-73	RabX14	EHI_053150	5.33e-166		EIN_221760-t26_1-p1	4.24e-12	RabX23b	EHI_014060	8.72e-17
105	EHI_110300A_R0	QTN25_007726	5.56e-16	RabX36	EHI_110300	2.18e-57		EHI_148660A-p1	3.08e-50	RabX5	EHI_148660	1.11e-163		EDI_082660A-p1	9.95e-14	RabX7	EHI_048720	3.96e-127		EMO_022980-1-p1	1.21e-27	RabX15	EHI_177390	1.67e-25		EIN_223700-t26_1-p1	1.66e-78	RabX23b	EHI_014060	2.9e-102
106	EHI_177520A_R1	QTN25_007767	6.64e-90	RabX11	EHI_177520	7.87e-129		EHI_008350A-p1	7.18e-37	RabX6	EHI_008350	5.71e-149		EDI_245340A-p1	5.45e-15	RabX7	EHI_118920	1.19e-09		EMO_104770-1-p1	1.25e-68	RabX15	EHI_177390	5.69e-116		EIN_227490-t26_1-p1	2.2e-72	RabX23b	EHI_014060	2.02e-87
107	EHI_169090A_R1	QTN25_007767	6.61e-90	RabX11	EHI_177520	5.28e-128		EHI_051090A-p1	1.83e-27	RabX6	EHI_008350	3.05e-32		EDI_291350A-p1	1.65e-15	RabX7	EHI_118920	5.23e-14		EMO_032900-1-p1	4.3e-67	RabX16	EHI_131170	3.65e-111		EIN_411530-t26_1-p1	1.24e-59	RabX25	EHI_010660	8.48e-93
108	EHI_079230A_R0	QTN25_007812	4.4e-55	RabX32	EHI_079230	3.71e-36		EHI_048720A-p1	1.01e-13	RabX7	EHI_048720	5.43e-137		EDI_332320A-p1	6.71e-39	RabX7	EHI_118920	5.05e-128		EMO_078530-1-p1	1.14e-60	RabX16	EHI_131170	7.54e-66		EIN_097100-t26_1-p1	4.21e-66	RabX26	EHI_151610	3.86e-66
109	EHI_194280A_R1	QTN25_007876	2.67e-69	RabC6	EHI_194280	9.05e-110		EHI_118920A-p1	1.67e-39	RabX7	EHI_118920	8.55e-145		EDI_044130A-p1	5.24e-26	RabX8	EHI_178040	1.63e-97		EMO_015450-1-p1	8.58e-22	RabX17	EHI_042250	2e-67		EIN_380930-t26_1-p1	6.32e-62	RabX26	EHI_151610	1.41e-71
110	file_1_file_1_g1098.t1	QTN25_008208	7.87e-21	RabF1	EHI_129740	2.39e-15		EHI_178040A-p1	5.08e-28	RabX8	EHI_178040	2.39e-156		EDI_178580A-p1	5.24e-26	RabX8	EHI_178040	1.63e-97		EMO_026510-1-p1	3.76e-43	RabX17	EHI_042250	7.35e-128		EIN_081940-t26_1-p1	3.08e-14	RabX29	EHI_184670	1.45e-99
111	EHI_045550A_R1	QTN25_008418	2.3e-78	RabC2	EHI_045550	3.96e-126		EHI_140770A-p1	5.13e-60	RabX9	EHI_140770	4.36e-137		EDI_204440A-p1	1.06e-58	RabX9	EHI_140770	1.83e-125		EMO_104030-1-p1	1.22e-11	RabX17	EHI_042250	2.85e-17		EIN_226630-t26_1-p1	3.84e-23	RabX3	EHI_014220	7.13e-141
112	EHI_045600A_R0	QTN25_008422	8.33e-14	RabC7	EHI_079890	6.28e-11														EMO_104750-1-p1	2.53e-60	RabX18	EHI_145720	2.35e-106		EIN_252610-t26_1-p1	3.2e-51	RabX30	EHI_082230	2.23e-70
113	EHI_005460A_R0	QTN25_008445	1.19e-119	Rab11A	EHI_005460	2.86e-131														EMO_126640-1-p1	1.01e-52	RabX19	EHI_183080	8.08e-69		EIN_025950-t26_1-p1	2.6e-58	RabX31	EHI_040310	6.94e-49
114	file_1_file_1_g1479.t1	QTN25_008477	1.99e-24	RabC5	EHI_122730	5.71e-20														EMO_037860-1-p1	1.49e-64	RabX20	EHI_008640	1.96e-90		EIN_212140-t26_1-p1	2.5e-67	RabX31	EHI_040310	2.1e-100
115	file_1_file_1_g9585.t1	QTN25_008636	7.83e-47	RabX12	EHI_021210	7.13e-32														EMO_042140-1-p1	6.3e-63	RabX22	EHI_157890	1.32e-118		EIN_327220-t26_1-p1	2.9e-39	RabX31	EHI_040310	4.43e-48
116	file_1_file_1_g799.t1	QTN25_008660	7.3e-55	Rab7H	EHI_005900	5.41e-31														EMO_044400-1-p1	4.83e-82	RabX23	EHI_107140	8.51e-130		EIN_337120-t26_1-p1	2.62e-40	RabX31	EHI_040310	5.18e-50
117	file_1_file_2_9328_t	QTN25_008668	1.39e-50	Rab8B	EHI_127380	1.29e-36														EMO_011980-1-p1	1.96e-29	RabX24	EHI_038680	1.17e-22		EIN_442200-t26_1-p1	1.35e-60	RabX31	EHI_040310	1.49e-88
118	EHI_027640A_R0	QTN25_008692	1.11e-111	RabX1	EHI_017740	5.12e-30														EMO_034350-1-p1	1.02e-73	RabX24	EHI_038680	2.68e-116		EIN_444900-t26_1-p1	1.39e-27	RabX31	EHI_040310	1.05e-32
119	EHI_117960A_R0	QTN25_008778	1.01e-74	RabF5	EHI_117960	2.19e-111														EMO_038620-1-p1	9.61e-62	RabX25	EHI_010660	6.31e-113		EIN_080230-t26_1-p1	1.15e-30	RabX33	EHI_083390	1.57e-24
120	EHI_177390A_R4	QTN25_008778	3.6e-70	RabF5	EHI_117960	1.09e-93														EMO_074990-1-p1	3.63e-69	RabX26	EHI_151610	4.03e-92		EIN_172650-t26_1-p1	2.18e-45	RabX33	EHI_083390	1.98e-49
121	EHI_117890A_R0	QTN25_008779	2.86e-66	RabP2	EHI_117890	4.99e-101														EMO_094650-1-p1	5.24e-24	RabX26	EHI_151610	3.72e-18		EIN_344150-t26_1-p1	2.91e-69	RabX34	EHI_114640	2.39e-92
122	EHI_119300A_R1	QTN25_008784	2.33e-14	RabD1	EHI_059670	5.94e-17														EMO_117140-1-p1	4.43e-27	RabX26	EHI_151610	1.27e-21		EIN_235390-t26_1-p1	7.09e-14	RabX35	EHI_130670	5.56e-12
123	file_1_file_1_g933.t1	QTN25_008798	1.04e-68	RabX16	EHI_131170	2.52e-74														EMO_011160-1-p1	2.49e-13	RabX27	EHI_158170	1.18e-90		EIN_267670-t26_1-p1	4.18e-53	RabX35	EHI_130670	2.4e-72
124	EHI_004380A_R0	QTN25_008807	1.4e-71	RabM2	EHI_004380	1.19e-123														EMO_050510-1-p1	2.34e-28	RabX3	EHI_014220	0		EIN_406050-t26_1-p1	4.3e-19	RabX4	EHI_100090	4.02e-60
125	EHI_026420A_R0	QTN25_008846	6.77e-100	Rab5	EHI_026420	9.03e-119														EMO_109440-1-p1	1.17e-15	RabX30	EHI_082230	4.14e-13		EIN_098590-t26_1-p1	4.66e-26	RabX5	EHI_148660	5.36e-34
126	EHI_040310A_R3	QTN25_008852	1.15e-60	RabX13	EHI_065790	1.2e-40														EMO_119430-1-p1	5.29e-49	RabX30	EHI_082230	2.18e-98		EIN_061290-t26_1-p1	3.32e-21	RabX6	EHI_008350	9.21e-38
127	EHI_161030A_R0	QTN25_008932	2.22e-107	Rab11C	EHI_161030	8.22e-112														EMO_018500-1-p1	7.19e-16	RabX31	EHI_040310	3.95e-17		EIN_083320-t26_1-p1	2.26e-13	RabX6	EHI_008350	2.77e-30
128	EHI_107250A_R2	QTN25_008932	1.25e-107	Rab11C	EHI_161030	9.05e-112														EMO_022800-1-p1	2.95e-66	RabX31	EHI_040310	3.68e-122		EIN_205430-t26_1-p1	1.58e-25	RabX6	EHI_008350	4.7e-63
129	EHI_140770A_R3	QTN25_008932	5.53e-107	Rab11C	EHI_161030	1.79e-111														EMO_065720-1-p1	6.14e-64	RabX32	EHI_079230	1.76e-94		EIN_317000-t26_1-p1	5.63e-28	RabX6	EHI_008350	4.15e-30
130	file_1_file_1_g1978.t1	QTN25_008992	6.74e-57	Rab8B	EHI_127380	3.53e-34														EMO_006930-1-p1	3.3e-52	RabX33	EHI_083390	3.35e-68		EIN_407860-t26_1-p1	2.63e-11	RabX6	EHI_008350	3.64e-17
131	EHI_082550A_R0	QTN25_009058	1.63e-60	RabK3	EHI_082550	6.38e-107														EMO_067650-1-p1	3.33e-55	RabX33	EHI_083390	7.7e-70		EIN_172040-t26_1-p1	1.99e-14	RabX7	EHI_118920	6.89e-15
132	EHI_128110A_R5	QTN25_009058	3.9e-53	RabK3	EHI_082550	7.04e-88														EMO_086870-1-p1	9.9e-80	RabX34	EHI_114640	2.42e-126		EIN_174420-t26_1-p1	1.42e-15	RabX7	EHI_118920	1.24e-19
133	file_1_file_1_g2080.t1	QTN25_009091	1.23e-42	Rab11C	EHI_161030	1.39e-26														EMO_027790-1-p1	3.49e-56	RabX35	EHI_130670	3.44e-116		EIN_185240-t26_1-p1	1.61e-18	RabX7	EHI_118920	4.34e-21
134	EHI_059670A_R0	QTN25_009159	2.31e-61	RabD1	EHI_059670	3.27e-55														EMO_038110-1-p1	7.78e-15	RabX36	EHI_110300	5.32e-91		EIN_227760-t26_1-p1	1.78e-28	RabX7	EHI_118920	1.06e-23
135	EHI_164900A_R2	QTN25_009159	8.31e-67	RabD1	EHI_059670	1.12e-60														EMO_066260-1-p1	1.49e-26	RabX4	EHI_100090	2.79e-81		EIN_316560-t26_1-p1	1.02e-17	RabX7	EHI_118920	1.24e-58
136	EHI_181240A_R1	QTN25_009216	1.07e-61	RabB	EHI_181240	1.97e-77														EMO_074040-1-p1	4.31e-39	RabX5	EHI_148660	2.43e-93		EIN_402870-t26_1-p1	1.15e-18	RabX7	EHI_118920	1.95e-15
137	EHI_164880A_R5	QTN25_009224	3.23e-55	RabF3	EHI_164880	1.42e-51														EMO_037960-1-p1	4.04e-30	RabX6	EHI_008350	3.12e-30		EIN_412340-t26_1-p1	2.27e-14	RabX7	EHI_118920	2.64e-27
138	EHI_051090A_R8	QTN25_009268	8.49e-43	RabX18	EHI_145720	2.08e-68														EMO_043380-1-p1	5.62e-24	RabX6	EHI_008350	9.44e-68		EIN_440750-t26_1-p1	4.16e-16	RabX7	EHI_118920	1.65e-43
139	EHI_122730A_R0	QTN25_009431	1.86e-74	RabC5	EHI_122730	1.77e-108														EMO_111420-1-p1	3.23e-27	RabX6	EHI_008350	3.46e-23		EIN_457360-t26_1-p1	1.5e-18	RabX7	EHI_118920	2.77e-43
140	EHI_118920A_R2	QTN25_009453	1.88e-24	RabX7	EHI_118920	2.49e-30														EMO_043370-1-p1	1.02e-36	RabX7	EHI_118920	5.12e-107		EIN_505690-t26_1-p1	2.34e-14	RabX7	EHI_118920	1.71e-12
141	EHI_082070A_R5	QTN25_009505	1.3e-56	Rab7D	EHI_082070	5.16e-47														EMO_070820-1-p1	1.82e-11	RabX7	EHI_048720	5.11e-34		EIN_411160-t26_1-p1	1.13e-53	RabX9	EHI_140770	3.6e-55
142	EHI_127380A_R0	QTN25_009507	7.77e-69	Rab8B	EHI_127380	1.23e-92														EMO_062870-1-p1	1e-55	RabX9	EHI_140770	2.89e-82
143	EHI_053150A_R0	QTN25_009546	2.51e-64	RabX14	EHI_053150	3.83e-67
144	EHI_199820A_R9	QTN25_009546	1.25e-64	RabX14	EHI_053150	3.22e-61
145	EHI_051090A_R1	QTN25_009575	1.11e-23	RabX6	EHI_008350	1.53e-23
146	EHI_051090A_R3	QTN25_009576	1.02e-19	RabD1	EHI_059670	6.38e-19
147	EHI_042250A_R1	QTN25_009725	8.04e-42	RabX17	EHI_042250	6.65e-87
148	EHI_169280A_R0	QTN25_009731	4.28e-106	Rab7E	EHI_169280	2.7e-121
149	EHI_177520A_R0	QTN25_009758	3.94e-97	RabX11	EHI_177520	9.98e-138
150	EHI_169090A_R2	QTN25_009758	1.35e-76	RabX11	EHI_177520	9.63e-112
151	EHI_164880A_R0	QTN25_009763	2.65e-77	RabF3	EHI_164880	1.39e-92
152	EHI_187090A_R0	QTN25_009935	1.36e-73	Rab7G	EHI_187090	3.78e-87
153	EHI_053420A_R2	QTN25_009950	5.57e-63	RabI1	EHI_177550	3.1e-62
154	EHI_081330A_R1	QTN25_010133	1.82e-102	Rab7B	EHI_081330	3.31e-120
155	EHI_143650A_R1	QTN25_010304	5.33e-78	RabC3	EHI_143650	4.42e-112
156	EHI_189990A_R0	QTN25_010313	9.26e-95	Rab7C	EHI_189990	1.12e-106
157	EHI_008350A_R8	QTN25_010320	1.39e-23	RabX6	EHI_008350	3.74e-22
158	EHI_107250A_R0	QTN25_010363	2.15e-114	Rab11B	EHI_107250	1.1e-116
159	EHI_148660A_R0	QTN25_010506	8.53e-39	RabX5	EHI_148660	1.3e-46
160	file_1_file_1_g7778.t1	QTN25_010581	8.6e-44	Rab8	EHI_199820	1.32e-28
